# Pituitary stem cells produce paracrine WNT signals to control the expansion of their descendant progenitor cells

**DOI:** 10.1101/2020.05.22.107045

**Authors:** John Parkin Russell, Xinhong Lim, Alice Santambrogio, Val Yianni, Yasmine Kemkem, Bruce Wang, Matthew Fish, Scott Haston, Anaëlle Grabek, Shirleen Hallang, Emily Jane Lodge, Amanda Louise Patist, Andreas Schedl, Patrice Mollard, Roeland Nusse, Cynthia Lilian Andoniadou

## Abstract

In response to physiological demand, the pituitary gland generates new hormone-secreting cells from committed progenitor cells throughout life. It remains unclear to what extent pituitary stem cells (PSCs), which uniquely express SOX2, contribute to pituitary growth and renewal. Moreover, neither the signals that drive proliferation nor their sources have been elucidated. We have used genetic approaches in the mouse, showing that the WNT pathway is essential for proliferation of all lineages in the gland. We reveal that SOX2^+^ stem cells are a key source of WNT ligands. By blocking secretion of WNTs from SOX2^+^ PSCs *in vivo*, we demonstrate that proliferation of neighbouring committed progenitor cells declines, demonstrating that progenitor multiplication depends on the paracrine WNT secretion from SOX2^+^ PSCs. Our results indicate that stem cells can hold additional roles in tissue expansion and homeostasis, acting as paracrine signalling centres to coordinate the proliferation of neighbouring cells.
