## Supplementary Table for "Pituitary stem cells produce paracrine WNT signals to control the expansion of their descendant progenitor cells"

### Sheet: Adherens
KEGG_ADHERENS_JUNCTION	Sox2+ FPKM	Sox2- FPKM	q value	Significant?	Which?
FGFR1	21.4141	3.32622	0.00078559	yes	p14Sox2Pos
NECTIN3	7.96972	1.59301	0.00078559	yes	p14Sox2Pos
EGFR	34.4035	2.2888	0.00078559	yes	p14Sox2Pos
VCL	25.7428	2.65074	0.00078559	yes	p14Sox2Pos
CDH1	18.189	0.314019	0.00078559	yes	p14Sox2Pos
ACTN1	8.39327	1.24881	0.00203311	yes	p14Sox2Pos
LMO7	7.28432	2.13662	0.00203311	yes	p14Sox2Pos
CTNNA1	94.0268	34.0088	0.00259411	yes	p14Sox2Pos
IGF1R	6.48305	2.58756	0.0082828	yes	p14Sox2Pos
TCF7L2	8.35412	2.60881	0.00864565	yes	p14Sox2Pos
TJP1	3.56937	1.19244	0.0106585	yes	p14Sox2Pos
NECTIN4	4.81422	0.915128	0.0148245	yes	p14Sox2Pos
TCF7L1	7.9093	2.02364	0.0232161	yes	p14Sox2Pos
WASF2	10.0311	4.12802	0.0335993	yes	p14Sox2Pos
IQGAP1	20.2608	9.32265	0.0368338	yes	p14Sox2Pos
PTPRF	22.6948	10.7004	0.0418854	yes	p14Sox2Pos
CTNND1	13.196	5.95278	0.0436504	yes	p14Sox2Pos
SMAD4	13.9725	6.51057	0.0610573	yes	p14Sox2Pos
PARD3	6.05656	2.75226	0.0846524	yes	p14Sox2Pos
MET	3.61856	0.0235932	0.119764	yes	p14Sox2Pos
INSR	1.19047	0.532332	0.143827	yes	p14Sox2Pos
WASF3	1.58106	0.48388	0.169699	no	p14Sox2Pos
NECTIN1	2.24288	1.02065	0.190217	no	p14Sox2Pos
MLLT4	3.87485	2.0238	0.192989	no	p14Sox2Pos
TCF7	1.66393	0.657794	0.202809	no	p14Sox2Pos
YES1	1.59961	0.785994	0.230229	no	p14Sox2Pos
ACTN4	59.0712	37.9036	0.27267	no	p14Sox2Pos
CTNNA3	0.0476518	0	0.295552	no	p14Sox2Pos
ERBB2	2.6231	0.370817	0.312518	no	p14Sox2Pos
TGFBR2	5.84825	3.60159	0.323812	no	p14Sox2Pos
NECTIN2	40.8551	26.171	0.324429	no	p14Sox2Pos
CREBBP	7.82026	5.15255	0.327259	no	p14Sox2Pos
FER	10.72	7.05097	0.359771	no	p14Sox2Pos
RAC3	3.07664	1.09707	0.40562	no	p14Sox2Pos
ACTG1	2933.28	1988.38	0.407938	no	p14Sox2Pos
BAIAP2	53.571	37.2052	0.410893	no	p14Sox2Pos
NLK	1.99504	1.31062	0.42362	no	p14Sox2Pos
CTNNB1	50.9798	38.6549	0.508727	no	p14Sox2Pos
SSX2IP	3.94901	2.85292	0.559306	no	p14Sox2Pos
ACTB	1930.04	1488.59	0.58831	no	p14Sox2Pos
EP300	0.90416	0.669573	0.622461	no	p14Sox2Pos
CDC42	353.566	287.865	0.622909	no	p14Sox2Pos
WASL	9.71545	5.77052	0.626316	no	p14Sox2Pos
SORBS1	12.8748	10.3201	0.637962	no	p14Sox2Pos
SMAD2	6.12019	5.05178	0.677715	no	p14Sox2Pos
LEF1	1.48959	1.141	0.724273	no	p14Sox2Pos
FYN	4.59786	3.86839	0.762257	no	p14Sox2Pos
CSNK2A1	5.68081	5.0977	0.829537	no	p14Sox2Pos
MAPK3	54.1591	49.0836	0.833572	no	p14Sox2Pos
SRC	3.11995	2.89045	0.904692	no	p14Sox2Pos
SMAD3	4.89639	4.60669	0.918766	no	p14Sox2Pos
PTPRJ	0.27204	0.261615	0.970024	no	p14Sox2Pos
TGFBR1	2.44825	2.44646	0.998773	no	p14Sox2Pos
MAP3K7	2.15681	2.20872	0.966309	no	p14Sox2Neg
MAPK1	9.78565	10.0926	0.955462	no	p14Sox2Neg
RHOA	199.774	219.104	0.830718	no	p14Sox2Neg
CSNK2A2	1.34643	1.70896	0.728217	no	p14Sox2Neg
WASF1	2.42211	3.08471	0.699004	no	p14Sox2Neg
RAC1	23.5097	28.1252	0.688602	no	p14Sox2Neg
FARP2	0.26416	0.665507	0.684322	no	p14Sox2Neg
ACTN3	0.0226469	0.100669	0.671421	no	p14Sox2Neg
PTPRB	0.00433399	0.496703	0.44291	no	p14Sox2Neg
ACP1	39.2349	58.7503	0.322715	no	p14Sox2Neg
PTPN1	20.3231	31.4075	0.29787	no	p14Sox2Neg
CSNK2B	204.378	398.502	0.0950154	yes	p14Sox2Neg
SNAI2	0.388486	4.58467	0.0928988	yes	p14Sox2Neg
PTPN6	18.3323	37.8602	0.07887	yes	p14Sox2Neg
ACTN2	1.86186	6.32887	0.0547792	yes	p14Sox2Neg
PTPRM	1.07108	2.91724	0.0451772	yes	p14Sox2Neg
SNAI1	0.343167	4.70265	0.0449836	yes	p14Sox2Neg
CTNNA2	2.97542	9.26147	0.021599	yes	p14Sox2Neg
WAS	0	0.180245	0.00646349	yes	p14Sox2Neg
RAC2	0	12.6921	0.00078559	yes	p14Sox2Neg

### Sheet: Tight Junctions
KEGG_TIGHT_JUNCTION	Sox2+ FPKM	Sox2- FPKM	q value	Significant?	Which?
MYH1	0.186962	0	0.00078559	yes	p14Sox2Pos
CRB3	97.9606	21.3118	0.00078559	yes	p14Sox2Pos
CLDN23	33.813	8.5783	0.00078559	yes	p14Sox2Pos
OCLN	68.7125	4.49038	0.00078559	yes	p14Sox2Pos
CLDN10	38.4061	1.06422	0.00078559	yes	p14Sox2Pos
CLDN8	44.9529	5.81222	0.00078559	yes	p14Sox2Pos
CGN	25.5569	3.06267	0.00078559	yes	p14Sox2Pos
CLDN6	273.477	38.9043	0.00078559	yes	p14Sox2Pos
TJP2	17.8543	2.64971	0.00078559	yes	p14Sox2Pos
PRKCD	12.495	2.28063	0.00078559	yes	p14Sox2Pos
PPP2R2B	97.4185	15.1931	0.00078559	yes	p14Sox2Pos
CLDN7	246.721	59.5904	0.00078559	yes	p14Sox2Pos
CLDN4	489.98	7.56794	0.00078559	yes	p14Sox2Pos
CLDN3	638.753	54.9551	0.00078559	yes	p14Sox2Pos
AMOTL1	53.4117	6.16405	0.00078559	yes	p14Sox2Pos
EPB41L2	14.726	1.86125	0.00078559	yes	p14Sox2Pos
NRAS	49.9646	17.4334	0.0014287	yes	p14Sox2Pos
RRAS2	7.58927	0.777675	0.00203311	yes	p14Sox2Pos
ACTN1	8.39327	1.24881	0.00203311	yes	p14Sox2Pos
CTNNA1	94.0268	34.0088	0.00259411	yes	p14Sox2Pos
MYH9	9.49258	2.92518	0.00448381	yes	p14Sox2Pos
MYL12A	456.997	179.192	0.00646349	yes	p14Sox2Pos
MAGI3	1.46744	0.218976	0.0103193	yes	p14Sox2Pos
TJP1	3.56937	1.19244	0.0106585	yes	p14Sox2Pos
JAM2	7.53267	2.68519	0.0113534	yes	p14Sox2Pos
EPB41L3	9.51423	3.50288	0.0145334	yes	p14Sox2Pos
ASH1L	7.54812	3.27298	0.0247459	yes	p14Sox2Pos
PPP2R2A	15.3602	6.4414	0.0250256	yes	p14Sox2Pos
MYH14	1.60165	0.264859	0.0362081	yes	p14Sox2Pos
CTTN	89.1208	42.7634	0.0365833	yes	p14Sox2Pos
AKT3	3.84566	1.52037	0.0467083	yes	p14Sox2Pos
PARD6B	4.12212	0.253035	0.054547	yes	p14Sox2Pos
F11R	126.801	63.7154	0.0604502	yes	p14Sox2Pos
CLDN2	2.87297	0.711293	0.0640444	yes	p14Sox2Pos
CLDN1	2.831	0.90769	0.0728654	yes	p14Sox2Pos
PARD3	6.05656	2.75226	0.0846524	yes	p14Sox2Pos
LLGL2	2.55805	0.563701	0.0999887	yes	p14Sox2Pos
MPP5	8.78181	4.61166	0.122521	yes	p14Sox2Pos
PRKCI	2.01379	0.89969	0.122693	yes	p14Sox2Pos
CLDN9	1033.53	580.342	0.126243	yes	p14Sox2Pos
VAPA	43.3457	23.6517	0.130681	yes	p14Sox2Pos
Mllt4	3.87485	2.0238	0.192989	no	p14Sox2Pos
KRAS	4.56905	2.61654	0.222113	no	p14Sox2Pos
YES1	1.59961	0.785994	0.230229	no	p14Sox2Pos
TJAP1	16.5244	9.31761	0.243338	no	p14Sox2Pos
MPDZ	2.59859	1.47455	0.255163	no	p14Sox2Pos
MYL9	316.393	198.18	0.25934	no	p14Sox2Pos
ACTN4	59.0712	37.9036	0.27267	no	p14Sox2Pos
CTNNA3	0.0476518	0	0.295552	no	p14Sox2Pos
ZAK	3.3707	1.56153	0.29787	no	p14Sox2Pos
YBX3	13.2561	8.17762	0.364135	no	p14Sox2Pos
PPP2R2D	17.2541	11.6134	0.390249	no	p14Sox2Pos
ACTG1	2933.28	1988.38	0.407938	no	p14Sox2Pos
PPP2CA	33.6653	23.4827	0.40875	no	p14Sox2Pos
MYL10	1.17997	0.133835	0.476934	no	p14Sox2Pos
CTNNB1	50.9798	38.6549	0.508727	no	p14Sox2Pos
GNAI3	18.3795	14.154	0.56951	no	p14Sox2Pos
TJP3	2.05491	0.438139	0.572256	no	p14Sox2Pos
MYL2	0.683358	0.0436518	0.576911	no	p14Sox2Pos
MRAS	6.51705	4.93253	0.578785	no	p14Sox2Pos
ACTB	1930.04	1488.59	0.58831	no	p14Sox2Pos
CDC42	353.566	287.865	0.622909	no	p14Sox2Pos
MYH13	0.0536947	0.00314388	0.638969	no	p14Sox2Pos
CASK	10.9029	8.97573	0.665507	no	p14Sox2Pos
CLDN15	0.235188	0.152604	0.682033	no	p14Sox2Pos
IGSF5	0.11684	0.0329917	0.723114	no	p14Sox2Pos
PRKCZ	7.10526	6.08544	0.766397	no	p14Sox2Pos
SPTAN1	8.68047	7.6286	0.789161	no	p14Sox2Pos
PPP2CB	14.7307	11.9686	0.803813	no	p14Sox2Pos
PTEN	2.1742	1.94374	0.823729	no	p14Sox2Pos
MYH7B	0.196975	0.0813492	0.827567	no	p14Sox2Pos
CSNK2A1	5.68081	5.0977	0.829537	no	p14Sox2Pos
LLGL1	3.22128	2.75377	0.892913	no	p14Sox2Pos
SRC	3.11995	2.89045	0.904692	no	p14Sox2Pos
SYMPK	0.493689	0.431614	0.912137	no	p14Sox2Pos
AKT1	16.4712	15.5362	0.916112	no	p14Sox2Pos
EPB41	2.88095	2.71498	0.917265	no	p14Sox2Pos
MYL12B	684.424	659.603	0.935304	no	p14Sox2Pos
EXOC4	12.1392	11.7447	0.950166	no	p14Sox2Pos
Inadl	5.35576	5.15095	0.950816	no	p14Sox2Pos
PRKCB	2.43769	2.34366	0.953051	no	p14Sox2Pos
PARD6G	1.86645	1.7949	0.957358	no	p14Sox2Pos
MYH7	0.206224	0.196519	0.970853	no	p14Sox2Pos
CLDN17	0.0180314	0	1	no	p14Sox2Pos
MYH2	0.0116705	0	1	no	p14Sox2Pos
MYH15	0	0	1	no	p14Sox2Neg
CLDN18	0	0	1	no	p14Sox2Neg
CLDN16	0	0	1	no	p14Sox2Neg
MYH3	0	0	1	no	p14Sox2Neg
MYH4	0	0.00239701	1	no	p14Sox2Neg
MYH8	0	0	1	no	p14Sox2Neg
CLDN19	0	0	1	no	p14Sox2Neg
CLDN22	0	0	1	no	p14Sox2Neg
CLDN14	1.09957	1.19369	0.95659	no	p14Sox2Neg
PPP2R1B	6.53161	6.84187	0.939022	no	p14Sox2Neg
EXOC3	20.6605	21.8785	0.904954	no	p14Sox2Neg
MYH10	7.01926	7.7072	0.840719	no	p14Sox2Neg
HRAS	4.82894	5.50698	0.83772	no	p14Sox2Neg
RHOA	199.774	219.104	0.830718	no	p14Sox2Neg
CSNK2A2	1.34643	1.70896	0.728217	no	p14Sox2Neg
ACTN3	0.0226469	0.100669	0.671421	no	p14Sox2Neg
PRKCG	0.696626	1.03969	0.664566	no	p14Sox2Neg
PPP2R1A	207.563	257.403	0.596922	no	p14Sox2Neg
CDK4	391.389	495.745	0.567642	no	p14Sox2Neg
MAGI2	1.68661	2.31528	0.562683	no	p14Sox2Neg
MAGI1	0.676451	1.00854	0.530041	no	p14Sox2Neg
AKT2	13.8865	18.9801	0.486619	no	p14Sox2Neg
MYH6	0.0173651	0.143098	0.473671	no	p14Sox2Neg
MYH11	0.0153539	0.16009	0.45322	no	p14Sox2Neg
CLDN5	0.0479658	16.3823	0.445489	no	p14Sox2Neg
EPB41L1	1.0637	1.69069	0.444279	no	p14Sox2Neg
MYL7	0.0624417	0.609972	0.42367	no	p14Sox2Neg
CLDN20	0	0.204278	0.419529	no	p14Sox2Neg
PRKCQ	0.00548638	0.601981	0.40585	no	p14Sox2Neg
RAB13	11.6573	19.0189	0.303975	no	p14Sox2Neg
GNAI2	25.5335	43.9313	0.210894	no	p14Sox2Neg
RRAS	3.68733	9.47044	0.190755	no	p14Sox2Neg
MYLPF	5.54365	15.6032	0.177497	no	p14Sox2Neg
CSNK2B	204.378	398.502	0.0950154	yes	p14Sox2Neg
HCLS1	0.38675	4.56509	0.0560676	yes	p14Sox2Neg
ACTN2	1.86186	6.32887	0.0547792	yes	p14Sox2Neg
PPP2R2C	2.92538	7.44724	0.0484565	yes	p14Sox2Neg
PARD6A	41.7857	94.7949	0.0455771	yes	p14Sox2Neg
GNAI1	0.598436	2.13786	0.0359676	yes	p14Sox2Neg
JAM3	25.5447	61.0507	0.0229437	yes	p14Sox2Neg
CTNNA2	2.97542	9.26147	0.021599	yes	p14Sox2Neg
PRKCE	2.12677	5.64174	0.0164025	yes	p14Sox2Neg
CLDN11	0.260148	10.5541	0.0138748	yes	p14Sox2Neg
RAB3B	49.2299	120.826	0.00492848	yes	p14Sox2Neg
PRKCA	0.273424	2.01465	0.00078559	yes	p14Sox2Neg
PRKCH	2.96417	14.7715	0.00078559	yes	p14Sox2Neg

### Sheet: PI3K Cascade
KEGG_TIGHT_JUNCTION	Sox2+ FPKM	Sox2- FPKM	q value	Significant?	Which?
FGFR2	2.61977	0.266322	0.0365833	yes	p14Sox2Pos
IRS2	17.1349	3.21414	0.00078559	yes	p14Sox2Pos
FGFR1	21.4141	3.32622	0.00078559	yes	p14Sox2Pos
EEF2K	3.15953	0.483832	0.00078559	yes	p14Sox2Pos
PIK3R1	12.0958	3.53981	0.00078559	yes	p14Sox2Pos
FGF18	1.54775	0	0.00078559	yes	p14Sox2Pos
IRS1	1.5128	0.241581	0.00259411	yes	p14Sox2Pos
RHEB	474.644	183.695	0.00533986	yes	p14Sox2Pos
EIF4EBP1	115.531	43.3156	0.00933315	yes	p14Sox2Pos
PRKAG3	0.100483	0	0.0103193	yes	p14Sox2Pos
PRKAA2	1.3524	0.351464	0.0103193	yes	p14Sox2Pos
PIK3CA	3.1893	1.23519	0.0188106	yes	p14Sox2Pos
GAB1	4.62976	1.46717	0.0266351	yes	p14Sox2Pos
PIK3CB	1.00112	0.0929321	0.0642596	yes	p14Sox2Pos
CAB39L	16.0751	7.88454	0.0781019	yes	p14Sox2Pos
FGF1	2.03817	0.641563	0.102969	yes	p14Sox2Pos
INSR	1.19047	0.532332	0.143827	yes	p14Sox2Pos
PRKAA1	4.0162	2.49517	0.308509	no	p14Sox2Pos
FGF10	0.684159	0.408283	0.516804	no	p14Sox2Pos

### Sheet: MTOR Signaling Pathway
KEGG_MTOR_SIGNALING_PATHWAY	Sox2+ FPKM	Sox2- FPKM	q value	Significant?	Which?
VEGFD	172.298	35.0468	0.00078559	yes	p14Sox2Pos
PIK3R1	12.0958	3.53981	0.00078559	yes	p14Sox2Pos
RHEB	474.644	183.695	0.00533986	yes	p14Sox2Pos
EIF4EBP1	115.531	43.3156	0.00933315	yes	p14Sox2Pos
PRKAA2	1.3524	0.351464	0.0103193	yes	p14Sox2Pos
PIK3CA	3.1893	1.23519	0.0188106	yes	p14Sox2Pos
AKT3	3.84566	1.52037	0.0467083	yes	p14Sox2Pos
PIK3CB	1.00112	0.0929321	0.0642596	yes	p14Sox2Pos
VEGFB	10.9318	2.9687	0.0702487	yes	p14Sox2Pos
CAB39L	16.0751	7.88454	0.0781019	yes	p14Sox2Pos
ULK2	2.45539	1.07006	0.0933939	yes	p14Sox2Pos
RPS6KA6	1.38838	0.589479	0.187635	no	p14Sox2Pos
ULK1	5.4571	3.05272	0.258005	no	p14Sox2Pos
RICTOR	0.944987	0.509062	0.27521	no	p14Sox2Pos
RPS6KB1	13.3787	7.63028	0.29787	no	p14Sox2Pos
PRKAA1	4.0162	2.49517	0.308509	no	p14Sox2Pos
BRAF	1.75751	1.06158	0.311002	no	p14Sox2Pos
HIF1A	6.81752	4.47031	0.349673	no	p14Sox2Pos
PIK3R2	13.8341	9.8759	0.465324	no	p14Sox2Pos
RPS6KA1	2.65804	1.70511	0.542896	no	p14Sox2Pos
MTOR	1.6825	1.21138	0.556421	no	p14Sox2Pos
DDIT4	5.96164	4.33906	0.608114	no	p14Sox2Pos
VEGFA	1.04305	0.711343	0.720677	no	p14Sox2Pos
RPS6KA3	1.30102	1.11172	0.774662	no	p14Sox2Pos
MAPK3	54.1591	49.0836	0.833572	no	p14Sox2Pos
PIK3CG	0.200104	0.159785	0.84025	no	p14Sox2Pos
ULK3	3.219	2.80953	0.845411	no	p14Sox2Pos
TSC1	1.42893	1.27377	0.849255	no	p14Sox2Pos
PDPK1	17.8856	16.0366	0.852634	no	p14Sox2Pos
MLST8	4.80874	4.32989	0.861467	no	p14Sox2Pos
IGF1	1.71038	1.56538	0.878656	no	p14Sox2Pos
CAB39	5.33777	4.90805	0.878656	no	p14Sox2Pos
AKT1	16.4712	15.5362	0.916112	no	p14Sox2Pos
EIF4E2	36.5963	34.9338	0.927429	no	p14Sox2Pos
RPS6KB2	28.8404	27.7466	0.942979	no	p14Sox2Pos
EIF4E1B	0	0	1	no	p14Sox2Neg
EIF4E	55.0582	55.4025	0.988099	no	p14Sox2Neg
PIK3R5	0.0892461	0.0938756	0.976218	no	p14Sox2Neg
STRADA	8.18785	8.45925	0.956458	no	p14Sox2Neg
MAPK1	9.78565	10.0926	0.955462	no	p14Sox2Neg
STK11	7.96567	9.35917	0.91879	no	p14Sox2Neg
RPTOR	1.64973	2.11817	0.826999	no	p14Sox2Neg
PIK3CD	0.223809	0.319339	0.811566	no	p14Sox2Neg
PIK3R3	5.57251	6.27948	0.806814	no	p14Sox2Neg
RPS6	591.566	671.66	0.770011	no	p14Sox2Neg
EIF4B	25.727	32.4334	0.579626	no	p14Sox2Neg
AKT2	13.8865	18.9801	0.486619	no	p14Sox2Neg
TSC2	3.96152	6.12475	0.452083	no	p14Sox2Neg
RPS6KA2	1.67541	2.79404	0.334829	no	p14Sox2Neg
VEGFC	3.87268	8.17053	0.169554	no	p14Sox2Neg
PGF	3.52559	12.7263	0.0272376	yes	p14Sox2Neg
INS1	0	4.73491	0.00078559	yes	p14Sox2Neg

### Sheet: MAPK Signaling Pathway
KEGG_MAPK_SIGNALING_PATHWAY	Sox2+ FPKM	Sox2- FPKM	q value	Significant?	Which?
JUN	168.673	22.6363	0.00078559	yes	p14Sox2Pos
MAP3K1	6.33263	1.28823	0.00078559	yes	p14Sox2Pos
MYC	95.7872	6.90139	0.00078559	yes	p14Sox2Pos
FLNA	15.878	4.02921	0.00078559	yes	p14Sox2Pos
TGFB2	5.26581	0.633436	0.00078559	yes	p14Sox2Pos
DUSP1	122.579	29.3587	0.00078559	yes	p14Sox2Pos
DUSP6	40.6668	3.71524	0.00078559	yes	p14Sox2Pos
NFATC2	2.50787	0.185241	0.00078559	yes	p14Sox2Pos
MAPK13	100.299	6.83375	0.00078559	yes	p14Sox2Pos
FGFR1	21.4141	3.32622	0.00078559	yes	p14Sox2Pos
FGF16	0.643905	0	0.00078559	yes	p14Sox2Pos
FGF13	42.1713	2.65502	0.00078559	yes	p14Sox2Pos
FGF18	1.54775	0	0.00078559	yes	p14Sox2Pos
MAP4K3	6.33828	1.12263	0.00078559	yes	p14Sox2Pos
GADD45G	819.361	119.171	0.00078559	yes	p14Sox2Pos
EGFR	34.4035	2.2888	0.00078559	yes	p14Sox2Pos
FAS	371.813	10.8319	0.00078559	yes	p14Sox2Pos
NRAS	49.9646	17.4334	0.0014287	yes	p14Sox2Pos
HSPA1A	669.862	185.228	0.0014287	yes	p14Sox2Pos
RRAS2	7.58927	0.777675	0.00203311	yes	p14Sox2Pos
CASP3	20.5418	6.46812	0.00203311	yes	p14Sox2Pos
NGF	25.5799	2.40379	0.00203311	yes	p14Sox2Pos
HSPA1B	16.8491	4.11137	0.00203311	yes	p14Sox2Pos
HSPB1	113.645	24.9059	0.00259411	yes	p14Sox2Pos
MECOM	5.11654	0.235858	0.00310206	yes	p14Sox2Pos
PDGFA	42.1518	10.081	0.00358767	yes	p14Sox2Pos
PRKX	10.7374	3.09774	0.00492848	yes	p14Sox2Pos
TGFB3	7.11972	1.88732	0.0082828	yes	p14Sox2Pos
RASA2	3.57465	1.01478	0.00965762	yes	p14Sox2Pos
SRF	9.21118	3.08037	0.0113534	yes	p14Sox2Pos
FGF21	10.5279	1.31742	0.0116427	yes	p14Sox2Pos
FLNC	1.86894	0.411081	0.0135471	yes	p14Sox2Pos
STK3	23.6022	8.7592	0.0141926	yes	p14Sox2Pos
RAP1B	31.2711	12.9831	0.0145334	yes	p14Sox2Pos
NFATC4	4.55781	1.07712	0.0176615	yes	p14Sox2Pos
DUSP16	4.56945	1.4662	0.0182691	yes	p14Sox2Pos
GADD45B	236.151	101.868	0.0200364	yes	p14Sox2Pos
MAPK12	6.42305	0.810884	0.0226787	yes	p14Sox2Pos
RASA1	8.23581	3.38415	0.0237082	yes	p14Sox2Pos
MAP2K3	65.4087	30.0215	0.0317431	yes	p14Sox2Pos
FGFR2	2.61977	0.266322	0.0365833	yes	p14Sox2Pos
MAPK11	3.609	0.566382	0.0418854	yes	p14Sox2Pos
AKT3	3.84566	1.52037	0.0467083	yes	p14Sox2Pos
CRK	6.30366	2.70517	0.0507483	yes	p14Sox2Pos
NR4A1	719.483	366.328	0.0820072	yes	p14Sox2Pos
PLA2G4A	1.9263	0.554919	0.0841229	yes	p14Sox2Pos
TAOK1	4.58907	2.34644	0.0858422	yes	p14Sox2Pos
FOS	914.102	482.591	0.0951376	yes	p14Sox2Pos
FGFR3	1.75276	0.529667	0.0976725	yes	p14Sox2Pos
FGF1	2.03817	0.641563	0.102969	yes	p14Sox2Pos
MAPKAPK3	10.4256	4.82574	0.105605	yes	p14Sox2Pos
MAPKAPK2	8.24453	3.97865	0.111164	yes	p14Sox2Pos
DUSP5	6.78973	0.861437	0.121799	yes	p14Sox2Pos
MKNK1	12.3139	6.15003	0.122521	yes	p14Sox2Pos
CACNA1G	1.25528	0.470247	0.138916	yes	p14Sox2Pos
RAPGEF2	1.45916	0.657934	0.181641	no	p14Sox2Pos
PPM1B	10.2216	5.31887	0.181838	no	p14Sox2Pos
MAPK7	10.7319	5.26377	0.185576	no	p14Sox2Pos
RPS6KA6	1.38838	0.589479	0.187635	no	p14Sox2Pos
RAF1	17.7136	6.21303	0.207205	no	p14Sox2Pos
MAP2K4	9.63847	5.09834	0.211377	no	p14Sox2Pos
RAP1A	24.5943	14.6489	0.21824	no	p14Sox2Pos
KRAS	4.56905	2.61654	0.222113	no	p14Sox2Pos
TRAF6	1.89504	0.986811	0.231884	no	p14Sox2Pos
RELB	9.81061	4.97566	0.235881	no	p14Sox2Pos
JUND	5.4515	2.66233	0.237885	no	p14Sox2Pos
MAP3K2	1.01609	0.556622	0.239458	no	p14Sox2Pos
GNG12	6.85667	3.99749	0.241882	no	p14Sox2Pos
PLA2G10	0.10284	0	0.244536	no	p14Sox2Pos
CACNA1F	0.231381	0.0186078	0.246675	no	p14Sox2Pos
CACNG4	4.03846	0.945286	0.24684	no	p14Sox2Pos
NF1	1.51223	0.492393	0.249821	no	p14Sox2Pos
DUSP4	2.50476	1.16529	0.258075	no	p14Sox2Pos
CRKL	4.55018	2.63547	0.258342	no	p14Sox2Pos
NFKB1	9.03264	5.30926	0.264243	no	p14Sox2Pos
FLNB	4.40632	2.62702	0.264243	no	p14Sox2Pos
ARRB1	0.958026	0.417788	0.273176	no	p14Sox2Pos
RPS6KA4	5.30088	2.81196	0.275112	no	p14Sox2Pos
MAP3K14	3.7237	2.05227	0.28444	no	p14Sox2Pos
ZAK	3.3707	1.56153	0.29787	no	p14Sox2Pos
MAPK8	2.31117	1.33186	0.29787	no	p14Sox2Pos
IKBKB	7.41633	4.51766	0.29861	no	p14Sox2Pos
RELA	43.3037	28.3545	0.304607	no	p14Sox2Pos
BRAF	1.75751	1.06158	0.311002	no	p14Sox2Pos
PAK2	8.83683	5.71781	0.312779	no	p14Sox2Pos
TGFBR2	5.84825	3.60159	0.323812	no	p14Sox2Pos
MAP3K8	7.91012	4.88314	0.326148	no	p14Sox2Pos
MAPKAPK5	12.5661	7.74401	0.329099	no	p14Sox2Pos
NFKB2	7.88818	4.49653	0.329675	no	p14Sox2Pos
MKNK2	7.07156	4.30047	0.343264	no	p14Sox2Pos
MAP2K1	49.1498	33.6045	0.367167	no	p14Sox2Pos
HSPA2	19.7948	12.9533	0.370776	no	p14Sox2Pos
MAP3K11	3.6513	2.1326	0.375737	no	p14Sox2Pos
ATF2	8.72011	5.85197	0.384588	no	p14Sox2Pos
RAC3	3.07664	1.09707	0.40562	no	p14Sox2Pos
TAB2	11.3403	7.91172	0.413258	no	p14Sox2Pos
NTRK2	19.0532	13.6338	0.415582	no	p14Sox2Pos
FGFR4	0.116837	0.0697485	0.415839	no	p14Sox2Pos
NTF5	2.08517	0.123524	0.422992	no	p14Sox2Pos
NLK	1.99504	1.31062	0.42362	no	p14Sox2Pos
CACNA1H	0.670149	0.352086	0.426233	no	p14Sox2Pos
RPS6KA5	1.33732	0.82733	0.428803	no	p14Sox2Pos
SOS2	1.79764	1.16931	0.432812	no	p14Sox2Pos
PLA2G5	12.1218	0.224656	0.442627	no	p14Sox2Pos
STK4	4.67867	3.38442	0.482024	no	p14Sox2Pos
DUSP8	10.742	8.01135	0.500941	no	p14Sox2Pos
MAP3K6	0.606282	0.243942	0.504549	no	p14Sox2Pos
FGF10	0.684159	0.408283	0.516804	no	p14Sox2Pos
GADD45A	32.0764	23.093	0.528007	no	p14Sox2Pos
MAP2K6	3.15558	2.10589	0.537407	no	p14Sox2Pos
RPS6KA1	2.65804	1.70511	0.542896	no	p14Sox2Pos
NTF3	10.2464	7.41864	0.543989	no	p14Sox2Pos
TrP53	234.757	186.417	0.56928	no	p14Sox2Pos
MRAS	6.51705	4.93253	0.578785	no	p14Sox2Pos
RASGRP4	0.304071	0.0934113	0.611203	no	p14Sox2Pos
PLA2G1B	0.454195	0.0526422	0.611431	no	p14Sox2Pos
MAP4K4	2.78604	2.11032	0.622446	no	p14Sox2Pos
CDC42	353.566	287.865	0.622909	no	p14Sox2Pos
DUSP3	37.1968	30.396	0.630232	no	p14Sox2Pos
RASGRF1	2.89007	1.79505	0.639324	no	p14Sox2Pos
ELK4	1.17292	0.827576	0.641759	no	p14Sox2Pos
HSPA1L	1.70237	1.19848	0.672884	no	p14Sox2Pos
FGF11	0.869292	0.572097	0.694867	no	p14Sox2Pos
PPP5C	127.018	109.763	0.728631	no	p14Sox2Pos
ARRB2	7.21846	5.79431	0.735284	no	p14Sox2Pos
CHUK	4.25051	3.56412	0.750997	no	p14Sox2Pos
RPS6KA3	1.30102	1.11172	0.774662	no	p14Sox2Pos
SOS1	1.57833	1.35593	0.776177	no	p14Sox2Pos
ATF4	258.25	231.019	0.8087	no	p14Sox2Pos
MAP3K5	2.02443	1.7817	0.82068	no	p14Sox2Pos
FGF15	0.422967	0.306997	0.831844	no	p14Sox2Pos
MAPK3	54.1591	49.0836	0.833572	no	p14Sox2Pos
FGF17	0.0588701	0.0406065	0.843619	no	p14Sox2Pos
PPM1A	9.64287	8.72278	0.84691	no	p14Sox2Pos
PLA2G4E	0.041341	0.0363508	0.849428	no	p14Sox2Pos
AKT1	16.4712	15.5362	0.916112	no	p14Sox2Pos
CACNA2D3	0.883428	0.807392	0.916208	no	p14Sox2Pos
RASGRP1	0.327274	0.304448	0.940936	no	p14Sox2Pos
CACNA1B	0.603654	0.576442	0.946844	no	p14Sox2Pos
PRKCB	2.43769	2.34366	0.953051	no	p14Sox2Pos
MAPK14	4.99942	4.85808	0.962494	no	p14Sox2Pos
CACNB1	0.892488	0.848053	0.962587	no	p14Sox2Pos
CACNG2	0.119222	0.118939	0.987657	no	p14Sox2Pos
CACNB2	0.698589	0.690536	0.989607	no	p14Sox2Pos
TGFBR1	2.44825	2.44646	0.998773	no	p14Sox2Pos
PPP3R2	0.013949	0	1	no	p14Sox2Pos
PLA2G12B	0.0218421	0	1	no	p14Sox2Pos
DUSP9	0.0111919	0	1	no	p14Sox2Pos
FGF8	0	0	1	no	p14Sox2Neg
FGF6	0	0	1	no	p14Sox2Neg
FGF5	0	0	1	no	p14Sox2Neg
FGF3	0	0	1	no	p14Sox2Neg
FGF4	0	0	1	no	p14Sox2Neg
FGF2	0	0	1	no	p14Sox2Neg
PLA2G2A	0	0	1	no	p14Sox2Neg
MOS	0	0	1	no	p14Sox2Neg
PLA2G2F	0	0.00595933	1	no	p14Sox2Neg
FGF20	0	0	1	no	p14Sox2Neg
FGF22	0	0	1	no	p14Sox2Neg
CACNG1	0	0	1	no	p14Sox2Neg
CACNA1E	0.00236736	0.0262291	1	no	p14Sox2Neg
CACNA1S	0	0.0189149	1	no	p14Sox2Neg
MAP2K7	12.0454	12.0548	0.99853	no	p14Sox2Neg
CACNA2D1	3.57341	3.58586	0.993386	no	p14Sox2Neg
TNFRSF1A	78.8994	80.2319	0.972663	no	p14Sox2Neg
MAP3K7	2.15681	2.20872	0.966309	no	p14Sox2Neg
MAPK1	9.78565	10.0926	0.955462	no	p14Sox2Neg
MAPK8IP1	3.4136	3.60968	0.932922	no	p14Sox2Neg
PPP3CA	19.3692	20.1941	0.932468	no	p14Sox2Neg
CDC25B	5.00102	6.28926	0.922674	no	p14Sox2Neg
MAPK8IP3	5.27685	5.81275	0.910308	no	p14Sox2Neg
PPP3CB	4.73655	5.16956	0.888185	no	p14Sox2Neg
MAP3K12	1.1986	1.82023	0.886897	no	p14Sox2Neg
TAB1	18.8569	20.5261	0.875194	no	p14Sox2Neg
PDGFB	1.5793	1.81467	0.866847	no	p14Sox2Neg
DAXX	23.6872	25.7516	0.865951	no	p14Sox2Neg
MAP2K5	11.6615	12.8355	0.853547	no	p14Sox2Neg
DUSP10	6.67734	7.40313	0.844714	no	p14Sox2Neg
HRAS	4.82894	5.50698	0.83772	no	p14Sox2Neg
GNA12	1.44572	1.87399	0.816558	no	p14Sox2Neg
IKBKG	2.06198	2.62536	0.816555	no	p14Sox2Neg
PLA2G3	0.275772	0.378309	0.809681	no	p14Sox2Neg
PAK1	10.6411	12.1295	0.799104	no	p14Sox2Neg
MAP2K2	4.0633	4.93739	0.773792	no	p14Sox2Neg
DUSP7	2.56285	3.0855	0.770906	no	p14Sox2Neg
HSPA8	2167.04	2540.82	0.768171	no	p14Sox2Neg
JMJD7,PLA2G4B	12.9183	15.3224	0.765215	no	p14Sox2Neg
TAOK2	7.18338	8.38367	0.756489	no	p14Sox2Neg
ECSIT	29.493	51.0325	0.750989	no	p14Sox2Neg
CACNA1C	0.134219	0.237594	0.745665	no	p14Sox2Neg
FGF23	0.0646322	0.0789207	0.74386	no	p14Sox2Neg
CHP1	57.2398	66.5976	0.713437	no	p14Sox2Neg
ELK1	2.14568	2.65705	0.701412	no	p14Sox2Neg
RAC1	23.5097	28.1252	0.688602	no	p14Sox2Neg
LAMTOR3	87.4389	104.099	0.686278	no	p14Sox2Neg
PRKCG	0.696626	1.03969	0.664566	no	p14Sox2Neg
DUSP2	0.018289	0.229883	0.624731	no	p14Sox2Neg
MAP3K4	1.45326	1.97788	0.613208	no	p14Sox2Neg
CACNG7	0.0387968	0.184782	0.600572	no	p14Sox2Neg
PLA2G6	6.46638	8.54906	0.598433	no	p14Sox2Neg
MEF2C	6.10945	7.80245	0.574702	no	p14Sox2Neg
TGFB1	0.07129	0.147153	0.56979	no	p14Sox2Neg
PLA2G2E	0.116149	0.405242	0.56928	no	p14Sox2Neg
PLA2G2C	3.32245	6.0029	0.496006	no	p14Sox2Neg
AKT2	13.8865	18.9801	0.486619	no	p14Sox2Neg
PTPRR	0.66048	1.12399	0.484233	no	p14Sox2Neg
PPP3CC	0.461561	1.08995	0.465402	no	p14Sox2Neg
CACNA1I	0.0044287	0.602852	0.445489	no	p14Sox2Neg
CACNG6	0.0464896	6.0285	0.44291	no	p14Sox2Neg
IL1A	0.0122018	0.92414	0.416782	no	p14Sox2Neg
CACNG5	0.00872797	1.1853	0.411304	no	p14Sox2Neg
CACNB4	1.62761	2.4561	0.408191	no	p14Sox2Neg
PDGFRB	0.00348982	9.22984	0.40585	no	p14Sox2Neg
IL1R1	0.465456	0.833449	0.404486	no	p14Sox2Neg
MAP3K13	0.0371805	0.216738	0.399311	no	p14Sox2Neg
FGF7	0	0.9242	0.385545	no	p14Sox2Neg
IL1R2	0.155326	4.8004	0.364196	no	p14Sox2Neg
PDGFRA	0.0109935	2.86663	0.351603	no	p14Sox2Neg
MAP4K1	0.403804	1.19866	0.350801	no	p14Sox2Neg
MAX	16.3922	25.3417	0.337386	no	p14Sox2Neg
RPS6KA2	1.67541	2.79404	0.334829	no	p14Sox2Neg
MAPK9	2.66945	4.26039	0.327702	no	p14Sox2Neg
CACNA2D4	0.0697044	2.83793	0.323883	no	p14Sox2Neg
RASGRP2	0.113764	1.24645	0.32246	no	p14Sox2Neg
TRAF2	12.999	20.2057	0.321881	no	p14Sox2Neg
CACNA1D	1.26604	2.31033	0.313947	no	p14Sox2Neg
PTPN5	0	0.0662367	0.298527	no	p14Sox2Neg
MAP3K3	2.63516	4.80214	0.29787	no	p14Sox2Neg
CACNG8	0	0.269463	0.29787	no	p14Sox2Neg
CACNA1A	0.165284	0.634721	0.255047	no	p14Sox2Neg
DDIT3	102.085	183.96	0.252771	no	p14Sox2Neg
MAP4K2	1.79524	3.39561	0.246675	no	p14Sox2Neg
MAPK10	8.98366	15.059	0.237769	no	p14Sox2Neg
MAPK8IP2	8.29129	14.4667	0.222647	no	p14Sox2Neg
PPP3R1	5.03542	8.70245	0.213506	no	p14Sox2Neg
CACNA2D2	0.0840039	0.598721	0.201221	no	p14Sox2Neg
RRAS	3.68733	9.47044	0.190755	no	p14Sox2Neg
PRKACB	4.54344	8.35027	0.167038	no	p14Sox2Neg
FGF9	1.8565	3.80427	0.158215	no	p14Sox2Neg
FGF12	1.74899	3.58778	0.132295	yes	p14Sox2Neg
GRB2	5.6501	12.0581	0.103568	yes	p14Sox2Neg
PRKACA	9.95067	21.5652	0.0758332	yes	p14Sox2Neg
CHP2	0.592261	6.67518	0.0593775	yes	p14Sox2Neg
EGF	0.695341	2.5414	0.0343336	yes	p14Sox2Neg
STMN1	684.51	1465.46	0.0328925	yes	p14Sox2Neg
FGF14	1.26333	4.3265	0.0324078	yes	p14Sox2Neg
CD14	0.682817	20.9526	0.0322112	yes	p14Sox2Neg
PLA2G2D	1.35714	5.40203	0.024494	yes	p14Sox2Neg
PLA2G12A	7.63122	22.0655	0.0213241	yes	p14Sox2Neg
CACNB3	18.8981	51.2195	0.00996415	yes	p14Sox2Neg
RASGRF2	0	0.043089	0.0082828	yes	p14Sox2Neg
DUSP14	43.3432	114.6	0.00750732	yes	p14Sox2Neg
NTRK1	0	0.21912	0.00718335	yes	p14Sox2Neg
BDNF	0.577809	2.62027	0.00680696	yes	p14Sox2Neg
MAPT	2.7794	9.40921	0.00533986	yes	p14Sox2Neg
FASL	0	0.616876	0.00078559	yes	p14Sox2Neg
RASGRP3	0	0.865595	0.00078559	yes	p14Sox2Neg
CACNG3	0	3.28633	0.00078559	yes	p14Sox2Neg
PRKCA	0.273424	2.01465	0.00078559	yes	p14Sox2Neg
TNF	0	1.5192	0.00078559	yes	p14Sox2Neg
PTPN7	0	0.313826	0.00078559	yes	p14Sox2Neg
RAC2	0	12.6921	0.00078559	yes	p14Sox2Neg
TAOK3	3.54272	27.3059	0.00078559	yes	p14Sox2Neg
IL1B	0	11.097	0.00078559	yes	p14Sox2Neg

### Sheet: TGF Beta Signaling Pathway
KEGG_TGF_BETA_SIGNALING_PATHWAY	Sox2+ FPKM	Sox2- FPKM	q value	Significant?	Which?
INHBB	7.57111	0.826042	0.00078559	yes	p14Sox2Pos
ID1	148.206	14.2489	0.00078559	yes	p14Sox2Pos
MYC	95.7872	6.90139	0.00078559	yes	p14Sox2Pos
SKP1a	854.807	263.521	0.00078559	yes	p14Sox2Pos
TGFB2	5.26581	0.633436	0.00078559	yes	p14Sox2Pos
THBS1	23.297	0.672449	0.00078559	yes	p14Sox2Pos
ZFYVE16	6.78557	1.98239	0.00358767	yes	p14Sox2Pos
INHBA	10.5412	0.949195	0.00718335	yes	p14Sox2Pos
ID4	14.2268	0.92028	0.00790739	yes	p14Sox2Pos
TGFB3	7.11972	1.88732	0.0082828	yes	p14Sox2Pos
SP1	3.04661	1.00261	0.0082828	yes	p14Sox2Pos
RBL1	3.11231	0.598054	0.0106585	yes	p14Sox2Pos
PITX2	305.3	130.326	0.0145334	yes	p14Sox2Pos
ROCK2	4.92291	1.93942	0.0145334	yes	p14Sox2Pos
BMPR2	1.27208	0.46191	0.0410276	yes	p14Sox2Pos
SMURF2	3.04386	1.07824	0.0462846	yes	p14Sox2Pos
SMAD7	1.79915	0.467156	0.0490815	yes	p14Sox2Pos
BMP7	2.58027	0.65249	0.0558729	yes	p14Sox2Pos
SMAD4	13.9725	6.51057	0.0610573	yes	p14Sox2Pos
ROCK1	11.2972	6.11516	0.109588	yes	p14Sox2Pos
CUL1	27.3827	15.6036	0.16103	no	p14Sox2Pos
E2F5	6.42185	1.50704	0.178181	no	p14Sox2Pos
RPS6KB1	13.3787	7.63028	0.29787	no	p14Sox2Pos
SMAD5	3.70786	2.26322	0.29787	no	p14Sox2Pos
TGFBR2	5.84825	3.60159	0.323812	no	p14Sox2Pos
CREBBP	7.82026	5.15255	0.327259	no	p14Sox2Pos
ID2	106.037	70.8178	0.333371	no	p14Sox2Pos
SMAD6	0.726329	0.237111	0.364135	no	p14Sox2Pos
ACVR2A	1.98283	0.656935	0.397036	no	p14Sox2Pos
PPP2CA	33.6653	23.4827	0.40875	no	p14Sox2Pos
BMPR1B	0.275445	0.109575	0.411156	no	p14Sox2Pos
ACVR2B	0.756453	0.450752	0.416233	no	p14Sox2Pos
E2F4	25.1757	17.9334	0.47422	no	p14Sox2Pos
ACVR1	8.42608	6.25856	0.545531	no	p14Sox2Pos
LEFTY1	1.87525	0.982993	0.55894	no	p14Sox2Pos
BMP2	1.81024	1.2283	0.564564	no	p14Sox2Pos
SMAD1	9.75802	7.56545	0.594212	no	p14Sox2Pos
BMPR1A	4.33168	3.3776	0.596922	no	p14Sox2Pos
LTBP1	1.23423	0.908566	0.621353	no	p14Sox2Pos
EP300	0.90416	0.669573	0.622461	no	p14Sox2Pos
ZFYVE9	0.412806	0.0811925	0.66616	no	p14Sox2Pos
SMAD2	6.12019	5.05178	0.677715	no	p14Sox2Pos
NODAL	0.130945	0.124712	0.708308	no	p14Sox2Pos
BMP8A	0.12918	0.0381952	0.735239	no	p14Sox2Pos
CDKN2B	7.48841	6.19688	0.789563	no	p14Sox2Pos
PPP2CB	14.7307	11.9686	0.803813	no	p14Sox2Pos
MAPK3	54.1591	49.0836	0.833572	no	p14Sox2Pos
RBL2	2.99991	1.97467	0.860116	no	p14Sox2Pos
SMAD3	4.89639	4.60669	0.918766	no	p14Sox2Pos
RPS6KB2	28.8404	27.7466	0.942979	no	p14Sox2Pos
TGFBR1	2.44825	2.44646	0.998773	no	p14Sox2Pos
BMP8B	0.0117865	0	1	no	p14Sox2Pos
GDF7	0	0	1	no	p14Sox2Neg
INHBC	0	0	1	no	p14Sox2Neg
COMP	0	0.00977274	1	no	p14Sox2Neg
AMH	0	0	1	no	p14Sox2Neg
LEFTY2	0	0	1	no	p14Sox2Neg
INHBE	0	0	1	no	p14Sox2Neg
THBS4	0.260975	0.267302	0.989158	no	p14Sox2Neg
MAPK1	9.78565	10.0926	0.955462	no	p14Sox2Neg
PPP2R1B	6.53161	6.84187	0.939022	no	p14Sox2Neg
GDF5	0.0470186	0.0474867	0.875743	no	p14Sox2Neg
TFDP1	14.041	15.5019	0.840311	no	p14Sox2Neg
RHOA	199.774	219.104	0.830718	no	p14Sox2Neg
ID3	288.128	325.628	0.800932	no	p14Sox2Neg
NOG	0.416399	0.733732	0.63612	no	p14Sox2Neg
PPP2R1A	207.563	257.403	0.596922	no	p14Sox2Neg
TGFB1	0.07129	0.147153	0.56979	no	p14Sox2Neg
SMAD9	0.00984398	0.0543541	0.497587	no	p14Sox2Neg
GDF6	0.0137971	0.149577	0.453998	no	p14Sox2Neg
ACVRL1	0.269015	2.67626	0.452733	no	p14Sox2Neg
ACVR1C	0.00757025	0.316785	0.438932	no	p14Sox2Neg
BMP6	3.50629	8.87195	0.43825	no	p14Sox2Neg
RBX1	172.664	235.321	0.436144	no	p14Sox2Neg
FST	0.0271629	0.407325	0.351178	no	p14Sox2Neg
SMURF1	1.46602	2.52558	0.33535	no	p14Sox2Neg
AMHR2	0	0.0623858	0.29787	no	p14Sox2Neg
BMP4	3.741	7.11114	0.297265	no	p14Sox2Neg
CHRD	1.84112	5.59694	0.183353	no	p14Sox2Neg
THBS3	1.23778	3.79794	0.0551402	yes	p14Sox2Neg
THBS2	0.112601	1.55204	0.0513676	yes	p14Sox2Neg
BMP5	0	0.149062	0.00750732	yes	p14Sox2Neg
IFNG	0	0.376443	0.00404751	yes	p14Sox2Neg
TNF	0	1.5192	0.00078559	yes	p14Sox2Neg
DCN	5.00819	550.682	0.00078559	yes	p14Sox2Neg

### Sheet: Signaling by Hippo
REACTOME_SIGNALING_BY_HIPPO	Sox2+ FPKM	Sox2- FPKM	q value	Significant?	Which?
TJP2	17.8543	2.64971	0.00078559	yes	p14Sox2Pos
AMOT	5.8504	0.473514	0.00078559	yes	p14Sox2Pos
YAP1	9.16412	1.28572	0.00078559	yes	p14Sox2Pos
AMOTL1	53.4117	6.16405	0.00078559	yes	p14Sox2Pos
WWTR1	6.24618	1.49419	0.00203311	yes	p14Sox2Pos
CASP3	20.5418	6.46812	0.00203311	yes	p14Sox2Pos
MOB1B	4.00918	0.635945	0.00203311	yes	p14Sox2Pos
LATS2	2.86838	0.530723	0.00310206	yes	p14Sox2Pos
AMOTL2	6.4816	0.961307	0.00404751	yes	p14Sox2Pos
TJP1	3.56937	1.19244	0.0106585	yes	p14Sox2Pos
STK3	23.6022	8.7592	0.0141926	yes	p14Sox2Pos
DVL2	5.82901	2.37694	0.0775874	yes	p14Sox2Pos
MOB1A	1.27826	0.166478	0.0799666	yes	p14Sox2Pos
WWC1	5.14184	2.93595	0.338848	no	p14Sox2Pos
STK4	4.67867	3.38442	0.482024	no	p14Sox2Pos
LATS1	2.11664	1.72617	0.683086	no	p14Sox2Pos
SAV1	0.892658	0.510977	0.731002	no	p14Sox2Pos
YWHAB	77.3769	69.7395	0.819175	no	p14Sox2Pos
YWHAE	777.034	856.1	0.837017	no	p14Sox2Neg
NPHP4	0.674802	0.94782	0.655159	no	p14Sox2Neg

### Sheet: Yap1 and Wwtr1 Taz stimulated 
REACTOME_YAP1_AND_WWTR1_TAZ_STIMULATED_GENE_EXPRESSION	Sox2+ FPKM	Sox2- FPKM	q value	Significant?	Which?
TEAD3	2.36021	0.56819	0.0982675	yes	p14Sox2Pos
TEAD2	22.6367	1.55294	0.00078559	yes	p14Sox2Pos
KAT2B	4.1773	0.484193	0.00078559	yes	p14Sox2Pos
YAP1	9.16412	1.28572	0.00078559	yes	p14Sox2Pos
WWTR1	6.24618	1.49419	0.00203311	yes	p14Sox2Pos
TEAD1	4.86987	1.41121	0.00310206	yes	p14Sox2Pos
TEAD4	1.03138	0.0475709	0.444674	no	p14Sox2Pos
CTGF	1.08913	0.623347	0.589599	no	p14Sox2Pos
HIPK2	8.79817	7.8239	0.825468	no	p14Sox2Pos
HIPK1	3.71265	3.46854	0.89307	no	p14Sox2Pos
TBX5	0	0	1	no	p14Sox2Neg
GATA4	0	0	1	no	p14Sox2Neg
NKX2-5	0	0	1	no	p14Sox2Neg
RUNX2	0.0224657	0.193838	0.222383	no	p14Sox2Neg
NPPA	0.470049	11.1298	0.0326507	yes	p14Sox2Neg

### Sheet: WNT signaling Pathway
KEGG_WNT_SIGNALING_PATHWAY	Sox2+ FPKM	Sox2- FPKM	q value	Significant?	Which?
JUN	168.673	22.6363	0.00078559	yes	p14Sox2Pos
FZD1	7.51684	1.15888	0.00078559	yes	p14Sox2Pos
FZD4	8.78489	0.278218	0.00078559	yes	p14Sox2Pos
MYC	95.7872	6.90139	0.00078559	yes	p14Sox2Pos
CSNK1A1	183.4	43.2396	0.00078559	yes	p14Sox2Pos
SKP1a	854.807	263.521	0.00078559	yes	p14Sox2Pos
NFATC2	2.50787	0.185241	0.00078559	yes	p14Sox2Pos
FZD3	8.11102	0.880935	0.00078559	yes	p14Sox2Pos
FOSL1	189.558	3.71369	0.00078559	yes	p14Sox2Pos
FZD7	3.96807	0.557175	0.0014287	yes	p14Sox2Pos
VANGL2	5.1714	0.883751	0.00259411	yes	p14Sox2Pos
PRKX	10.7374	3.09774	0.00492848	yes	p14Sox2Pos
TCF7L2	8.35412	2.60881	0.00864565	yes	p14Sox2Pos
SFRP2	8.62168	0.855741	0.0110083	yes	p14Sox2Pos
NFATC1	3.3319	0.891209	0.0125973	yes	p14Sox2Pos
ROCK2	4.92291	1.93942	0.0145334	yes	p14Sox2Pos
NFATC4	4.55781	1.07712	0.0176615	yes	p14Sox2Pos
TCF7L1	7.9093	2.02364	0.0232161	yes	p14Sox2Pos
CAMK2D	5.28633	2.10693	0.0471449	yes	p14Sox2Pos
SMAD4	13.9725	6.51057	0.0610573	yes	p14Sox2Pos
APC	2.80411	1.33193	0.0749558	yes	p14Sox2Pos
DVL2	5.82901	2.37694	0.0775874	yes	p14Sox2Pos
TBL1X	31.2774	15.1956	0.0879913	yes	p14Sox2Pos
TBL1X	31.2774	15.1956	0.0879913	yes	p14Sox2Pos
TBL1XR1	2.45621	1.17891	0.0948445	yes	p14Sox2Pos
ROCK1	11.2972	6.11516	0.109588	yes	p14Sox2Pos
CTBP2	20.5669	10.7688	0.11941	yes	p14Sox2Pos
FZD6	2.61411	1.07246	0.122088	yes	p14Sox2Pos
DAAM2	1.26385	0.475664	0.124775	yes	p14Sox2Pos
WNT5A	1.94565	0.736558	0.14292	yes	p14Sox2Pos
CUL1	27.3827	15.6036	0.16103	no	p14Sox2Pos
FRAT2	1.81698	0.554748	0.172497	no	p14Sox2Pos
CCND1	33.8538	20.443	0.190533	no	p14Sox2Pos
NFATC3	1.62136	0.786624	0.195305	no	p14Sox2Pos
PLCB3	1.16235	0.211716	0.195934	no	p14Sox2Pos
TCF7	1.66393	0.657794	0.202809	no	p14Sox2Pos
CSNK1E	8.4882	4.61157	0.218007	no	p14Sox2Pos
WNT2	2.12298	0.485189	0.273679	no	p14Sox2Pos
NFAT5	3.06407	0.693671	0.29787	no	p14Sox2Pos
DKK1	0.0931892	0	0.29787	no	p14Sox2Pos
MAPK8	2.31117	1.33186	0.29787	no	p14Sox2Pos
NKD1	0.583432	0.221188	0.29787	no	p14Sox2Pos
DAAM1	4.42019	2.75975	0.303231	no	p14Sox2Pos
PPP2R5B	7.95908	3.84968	0.324931	no	p14Sox2Pos
CREBBP	7.82026	5.15255	0.327259	no	p14Sox2Pos
FZD8	0.946131	0.391764	0.342981	no	p14Sox2Pos
FZD9	0.580578	0.0443426	0.357291	no	p14Sox2Pos
RAC3	3.07664	1.09707	0.40562	no	p14Sox2Pos
PPP2CA	33.6653	23.4827	0.40875	no	p14Sox2Pos
NLK	1.99504	1.31062	0.42362	no	p14Sox2Pos
WIF1	4.6426	0.0354777	0.442627	no	p14Sox2Pos
SFRP5	1.28125	0.0465353	0.44291	no	p14Sox2Pos
WNT6	0.861123	0.0323478	0.446069	no	p14Sox2Pos
PPP2R5A	10.0078	2.9657	0.450989	no	p14Sox2Pos
LRP6	2.09086	1.48539	0.466066	no	p14Sox2Pos
FZD10	0.234455	0.0337817	0.478622	no	p14Sox2Pos
CTNNB1	50.9798	38.6549	0.508727	no	p14Sox2Pos
SIAH1a	4.41759	3.02108	0.517446	no	p14Sox2Pos
WNT9A	3.78662	2.64308	0.533472	no	p14Sox2Pos
CACYBP	146.93	114.859	0.540687	no	p14Sox2Pos
DVL1	5.95389	4.27149	0.544525	no	p14Sox2Pos
TRP53	234.757	186.417	0.56928	no	p14Sox2Pos
PRICKLE2	2.14097	1.61522	0.577137	no	p14Sox2Pos
CCND3	62.9433	49.2802	0.62091	no	p14Sox2Pos
EP300	0.90416	0.669573	0.622461	no	p14Sox2Pos
GSK3B	9.05529	7.5601	0.676138	no	p14Sox2Pos
SMAD2	6.12019	5.05178	0.677715	no	p14Sox2Pos
DVL3	2.41313	1.83138	0.697827	no	p14Sox2Pos
SENP2	1.86648	1.51073	0.715726	no	p14Sox2Pos
LEF1	1.48959	1.141	0.724273	no	p14Sox2Pos
VANGL1	1.65034	1.3617	0.775835	no	p14Sox2Pos
PPP2CB	14.7307	11.9686	0.803813	no	p14Sox2Pos
LRP5	0.455643	0.338549	0.806881	no	p14Sox2Pos
CSNK2A1	5.68081	5.0977	0.829537	no	p14Sox2Pos
CHD8	5.17202	4.83038	0.88733	no	p14Sox2Pos
FZD2	1.45917	1.29161	0.888084	no	p14Sox2Pos
SMAD3	4.89639	4.60669	0.918766	no	p14Sox2Pos
APC2	0.672806	0.594359	0.95154	no	p14Sox2Pos
PRKCB	2.43769	2.34366	0.953051	no	p14Sox2Pos
PPP3R2	0.013949	0	1	no	p14Sox2Pos
WNT11	0.016028	0	1	no	p14Sox2Pos
WNT7B	0.0199339	0.00626036	1	no	p14Sox2Pos
WNT8B	0.00496995	0	1	no	p14Sox2Pos
WNT9B	0	0	1	no	p14Sox2Neg
CER1	0	0.0169216	1	no	p14Sox2Neg
WNT10B	0	0	1	no	p14Sox2Neg
DKK4	0	0	1	no	p14Sox2Neg
WNT3A	0	0	1	no	p14Sox2Neg
WNT1	0	0	1	no	p14Sox2Neg
WNT7A	0	0.0128439	1	no	p14Sox2Neg
WNT8A	0	0	1	no	p14Sox2Neg
PLCB4	5.08683	5.17797	0.974929	no	p14Sox2Neg
MAP3K7	2.15681	2.20872	0.966309	no	p14Sox2Neg
PPP2R1B	6.53161	6.84187	0.939022	no	p14Sox2Neg
PPP3CA	19.3692	20.1941	0.932468	no	p14Sox2Neg
CTBP1	19.8659	21.3895	0.89608	no	p14Sox2Neg
CXXC4	1.7448	1.88715	0.892913	no	p14Sox2Neg
PPP3CB	4.73655	5.16956	0.888185	no	p14Sox2Neg
AXIN2	1.36611	1.53851	0.866956	no	p14Sox2Neg
CAMK2A	0.831237	0.970998	0.845642	no	p14Sox2Neg
PPARD	0.534017	0.970791	0.835898	no	p14Sox2Neg
RHOA	199.774	219.104	0.830718	no	p14Sox2Neg
WNT5B	0.605947	0.987498	0.779981	no	p14Sox2Neg
PPP2R5D	9.81128	14.9514	0.773215	no	p14Sox2Neg
CSNK2A2	1.34643	1.70896	0.728217	no	p14Sox2Neg
CHP1	57.2398	66.5976	0.713437	no	p14Sox2Neg
FBXW11	5.37842	6.46788	0.709623	no	p14Sox2Neg
RAC1	23.5097	28.1252	0.688602	no	p14Sox2Neg
SFRP1	0.414214	0.586005	0.666629	no	p14Sox2Neg
PRKCG	0.696626	1.03969	0.664566	no	p14Sox2Neg
PPP2R5E	2.05709	2.63954	0.63881	no	p14Sox2Neg
BTRC	13.556	16.9781	0.601099	no	p14Sox2Neg
PPP2R1A	207.563	257.403	0.596922	no	p14Sox2Neg
PSEN1	33.4175	42.4361	0.572002	no	p14Sox2Neg
PPP3CC	0.461561	1.08995	0.465402	no	p14Sox2Neg
DKK2	0.0403266	0.357209	0.460743	no	p14Sox2Neg
WNT2B	0.0126788	0.199946	0.454821	no	p14Sox2Neg
SFRP4	0.0195935	1.28843	0.445489	no	p14Sox2Neg
RBX1	172.664	235.321	0.436144	no	p14Sox2Neg
WNT4	0.123158	0.319107	0.41648	no	p14Sox2Neg
PRICKLE1	1.70094	2.74563	0.410569	no	p14Sox2Neg
AXIN1	3.57591	5.61455	0.394327	no	p14Sox2Neg
FRAT1	6.90623	10.7309	0.380202	no	p14Sox2Neg
FZD5	0.34461	0.683424	0.380075	no	p14Sox2Neg
RUVBL1	64.3413	92.7752	0.374977	no	p14Sox2Neg
WNT16	0.552606	1.66532	0.339775	no	p14Sox2Neg
MAPK9	2.66945	4.26039	0.327702	no	p14Sox2Neg
PORCN	6.05083	10.7253	0.311327	no	p14Sox2Neg
MMP7	0	0.318447	0.29787	no	p14Sox2Neg
WNT3	0	0.0439272	0.29787	no	p14Sox2Neg
PPP2R5C	48.6899	78.3016	0.246655	no	p14Sox2Neg
MAPK10	8.98366	15.059	0.237769	no	p14Sox2Neg
PPP3R1	5.03542	8.70245	0.213506	no	p14Sox2Neg
PRKACB	4.54344	8.35027	0.167038	no	p14Sox2Neg
SOX17	0	0.0704234	0.150204	no	p14Sox2Neg
CAMK2G	10.6277	19.5399	0.138627	yes	p14Sox2Neg
CTNNBIP1	2.68153	5.99312	0.135576	yes	p14Sox2Neg
CSNK2B	204.378	398.502	0.0950154	yes	p14Sox2Neg
PLCB2	0	0.0337423	0.0841229	yes	p14Sox2Neg
PRKACA	9.95067	21.5652	0.0758332	yes	p14Sox2Neg
CHP2	0.592261	6.67518	0.0593775	yes	p14Sox2Neg
NKD2	0.554198	3.7151	0.0392866	yes	p14Sox2Neg
CAMK2B	2.76569	10.1601	0.00610415	yes	p14Sox2Neg
CCND2	27.0284	160.409	0.00078559	yes	p14Sox2Neg
PLCB1	0.166621	1.85567	0.00078559	yes	p14Sox2Neg
PRKCA	0.273424	2.01465	0.00078559	yes	p14Sox2Neg
RAC2	0	12.6921	0.00078559	yes	p14Sox2Neg
WNT10A	0	1.64008	0.00078559	yes	p14Sox2Neg

### Sheet: Signaling by EGFR
REACTOME_SIGNALIN_BY_CONSTITUTIVELY_ACTIVE_EGFR	Sox2+ FPKM	Sox2- FPKM	q value	Significant?	Which?
EGFR	34.4035	2.2888	0.00078559	yes	p14Sox2Pos
PIK3R1	12.0958	3.53981	0.00078559	yes	p14Sox2Pos
NRAS	49.9646	17.4334	0.0014287	yes	p14Sox2Pos
PIK3CA	3.1893	1.23519	0.0188106	yes	p14Sox2Pos
GAB1	4.62976	1.46717	0.0266351	yes	p14Sox2Pos
RPS27A	549.666	275.551	0.0554649	yes	p14Sox2Pos
CBL	1.08646	0.309349	0.0742369	yes	p14Sox2Pos
KRAS	4.56905	2.61654	0.222113	no	p14Sox2Pos
PLCG1	1.20342	0.855801	0.733989	no	p14Sox2Pos
HSP90AA1	207.705	182.045	0.761419	no	p14Sox2Pos
SOS1	1.57833	1.35593	0.776177	no	p14Sox2Pos
SHC1	8.52419	9.18768	0.88632	no	p14Sox2Neg
HRAS	4.82894	5.50698	0.83772	no	p14Sox2Neg
CDC37	66.255	79.0409	0.676387	no	p14Sox2Neg
UBA52	437.695	587.325	0.485258	no	p14Sox2Neg
GRB2	5.6501	12.0581	0.103568	yes	p14Sox2Neg
EGF	0.695341	2.5414	0.0343336	yes	p14Sox2Neg
